# High-resolution lineage tracking of within-host evolution and strain transmission in a human gut symbiont across ecological scales

**DOI:** 10.1101/2024.02.17.580834

**Authors:** Kimberly S. Vasquez, Daniel P.G.H. Wong, Miguel F. Pedro, Feiqiao Brian Yu, Sunit Jain, Xiandong Meng, Steven K. Higginbottom, Brian C. DeFelice, Norma Neff, Ami Bhatt, Carolina Tropini, Karina B. Xavier, Justin L. Sonnenburg, Benjamin H. Good, Kerwyn Casey Huang

## Abstract

Gut bacteria rapidly evolve *in vivo*, but their long-term success requires dispersal across hosts. Here, we quantify this interplay by tracking >50,000 genomically barcoded lineages of the prevalent commensal *Bacteroides thetaiotaomicron* (*Bt*) among co-housed mice. We find that adaptive mutations rapidly spread between hosts, overcoming the natural colonization resistance of resident *Bt* strains. Daily transmission rates varied >10-fold across hosts, but shared selection pressures drove predictable engraftment of specific lineages over time. The addition of a 49-species community shifted the adaptive landscape relative to mono-colonized *Bt* without slowing the rate of evolution, and reduced transmission while still allowing specific mutants to engraft. Whole-genome sequencing uncovered diverse modes of adaptation involving complex carbohydrate metabolism. Complementary *in vitro* evolution across 29 carbon sources revealed variable overlap with *in vivo* selection pressures, potentially reflecting synergistic and antagonistic pleiotropies. These results show how high-resolution lineage tracking enables quantification of commensal evolution across ecological scales.
