## Supplementary Table 1 for "High-resolution lineage tracking of within-host evolution and strain transmission in a human gut symbiont across ecological scales"

### Sheet: tableS1_putative_driver_mutatio
Position	Locus	Locus description	PUL	Mutation or evidence	Mutation description	Paired evidence (if junction)	n_barcodes	Barcode (detected/sampled)
31903	BT0034-BT0035 - BT2222-BT2223	putative transposase/hypothetical protein - transposase/TPR-repeat-containing protein		insertion	31903_1_2791528_-1	31911_-1_126391_1	1	CTCTCTCTGGAATATCAAAG (1/1)
41782	BT0045 - BT3134	putative polysaccharide biosynthesis protein - two-component system sensor histidine kinase/response regulator, hybrid (one-component system)		insertion	41782_1_4001900_1	41793_-1_4017683_-1	1	GCCTTATAAATCTGGCTCTT (51/51)
41782	BT0045 - BT3134	putative polysaccharide biosynthesis protein - two-component system sensor histidine kinase/response regulator, hybrid (one-component system)		insertion	41782_1_4001900_1	592458_1_4001888_1	1	GCCTTATAAATCTGGCTCTT (50/51)
41782	BT0045 - BT3134	putative polysaccharide biosynthesis protein - two-component system sensor histidine kinase/response regulator, hybrid (one-component system)		insertion	41782_1_4001900_1	643221_1_4001895_1	1	GCCTTATAAATCTGGCTCTT (51/51)
41793	BT0045 - BT3153-BT3154	putative polysaccharide biosynthesis protein - putative DNA-binding protein/two-component system sensor histidine kinase/response regulator		insertion	41793_-1_4017683_-1	643224_-1_4017686_-1	1	GCCTTATAAATCTGGCTCTT (46/51)
41793	BT0045 - BT3153-BT3154	putative polysaccharide biosynthesis protein - putative DNA-binding protein/two-component system sensor histidine kinase/response regulator		insertion	41793_-1_4017683_-1	643227_-1_4017683_-1	1	GCCTTATAAATCTGGCTCTT (51/51)
41793	BT0045 - BT3153-BT3154	putative polysaccharide biosynthesis protein - putative DNA-binding protein/two-component system sensor histidine kinase/response regulator		insertion	41793_-1_4017683_-1	4001894_-1_4017691_1	1	GCCTTATAAATCTGGCTCTT (51/51)
208842	BT0194	Multicopper oxidase, copper-binding	3	SNP	A327T (GCG->ACG)		1	ACAAGGACCTACAAGCTACA (1/1)
383724	BT0317	SusC homolog	6	SNP	E527G (GAA->GGA)		1	ATGCTAAGACGCGACATGAT (2/2)
448450	BT0366	two-component system sensor histidine kinase/response regulator, hybrid (one component system)	7	SNP	E734K (GAA->AAA)		1	GTAGACAATTGGGTGCGCTA (1/1)
483899	BT0394	capsular polysaccharide biosynthesis glycosyltransferase		SNP	T149T (ACG->ACA)		1	ACTCGCACACTACACGATGT (1/1)
549994	BT0450 - BT0498	conserved hypothetical protein - conserved hypothetical protein	9 -	unpaired JC	549994_-1_616912_-1		1	AGACTTTACCGACTACTGGC (7/7)
583159	BT0471 - BT0496	glycoside transferase family 4 - TonB-dependent receptor		unpaired JC	583159_1_614394_-1		1	TGCTTCCGGCTTGGAAACCG (26/26)
592458	BT0481 - BT3134	polysaccharide export outer membrane protein - two-component system sensor histidine kinase/response regulator, hybrid (one-component system)		insertion	592458_1_4001888_1	643221_1_4001895_1	1	GCCTTATAAATCTGGCTCTT (50/51)
643221	BT0520-BT0521 - BT3134	transcriptional regulator/putative acetyl transferase - two-component system sensor histidine kinase/response regulator, hybrid (one-component system)		insertion	643221_1_4001895_1	643224_-1_4017686_-1	1	GCCTTATAAATCTGGCTCTT (46/51)
643221	BT0520-BT0521 - BT3134	transcriptional regulator/putative acetyl transferase - two-component system sensor histidine kinase/response regulator, hybrid (one-component system)		insertion	643221_1_4001895_1	643227_-1_4017683_-1	1	GCCTTATAAATCTGGCTCTT (51/51)
643224	BT0520-BT0521 - BT3153-BT3154	transcriptional regulator/putative acetyl transferase - putative DNA-binding protein/two-component system sensor histidine kinase/response regulator		insertion	643224_-1_4017686_-1	643227_-1_4017683_-1	1	GCCTTATAAATCTGGCTCTT (46/51)
643224	BT0520-BT0521 - BT3153-BT3154	transcriptional regulator/putative acetyl transferase - putative DNA-binding protein/two-component system sensor histidine kinase/response regulator		insertion	643224_-1_4017686_-1	4001894_-1_4017691_1	1	GCCTTATAAATCTGGCTCTT (46/51)
643227	BT0520-BT0521 - BT3153-BT3154	transcriptional regulator/putative acetyl transferase - putative DNA-binding protein/two-component system sensor histidine kinase/response regulator		insertion	643227_-1_4017683_-1	4001894_-1_4017691_1	1	GCCTTATAAATCTGGCTCTT (51/51)
1066079	BT0867	SusC homolog	12	SNP	T756I (ACT->ATT)		6	TCCGTTAACCTTCATAGTTG (63/63), CGGTTGCGGTATTACAAGTC (39/40), AATCATTTCTCCTCACCTTA (31/31), ATGAACAACCTCAGCCGAGC (25/25), TGCCCATACCAGACTCCTCA (2/3), AGTCTCCATCATAGACTGCA (2/2)
1066080	BT0867	SusC homolog	12	SNP	T756A (ACT->GCT)		2	GAATACTCTTCCTAGCTGCC (8/8), CAGTACTCCTTAAATTTTTC (1/1)
1110670	BT0900	putative tetratricopeptide repeat family protein		SNP	L89* (TTA->TAA)		1	TGTAGTAGGCATAATAACCC (1/1)
1199657	BT0980	putative pectate lyase		SNP	P343A (CCG->GCG)		1	AGATCATATTGTATATGTTG (1/1)
1322929	BT1044	putative secreted endoglycosidase, GH family 18	14	SNP	E113E (GAA->GAG)		1	AATCATTTCTCCTCACCTTA (31/31)
1327508	BT1046	SusC homolog	14	SNP	V812F (GTT->TTT)		1	TTGTTCTCCATGTAATTTAC (3/3)
1690807	BT1362	flavoprotein		SNP	A113P (GCC->CCC)		1	AACAGTGAATTAAGGCATTT (1/1)
1700387	BT1371	2-amino-3-ketobutyrate coenzyme A ligase		SNP	E198K (GAG->AAG)		1	CTCCCGTAAACCCCTGACTG (1/1)
1937088	BT1573 - BT1573	porin-like protein - porin-like protein		unpaired JC	1937088_-1_1937098_1		1	TTTAAGCCAGGGCAGTGTAA (9/9)
1937089	BT1573	porin-like protein		DEL	-GGCTCTGCC (coding (552-560/1290 nt))		1	TTTAAGCCAGGGCAGTGTAA (9/9)
2152908	BT1744-BT1745 - BT1890-BT1891	S-layer protein/conserved hypothetical protein - ATP-dependent DNA helicase replicase/hypothetical protein		insertion	2152908_1_2379248_1	2152911_-1_2995055_-1	1	TAGACTTGGTCCATGCGGCT (1/1)
2166711	BT1754	two-component system sensor histidine kinase/response regulator, hybrid (one component system)	22	SNP	P272S (CCG->TCG)		1	TTACAGATAAATCCTTCAAT (1/1)
2419470	BT1927/BT1928	conserved hypothetical protein/transposase		SNP	T->C (intergenic (-423/-501))		1	TCAAGTAAATATATAATTTC (1/1)
2724735	BT2166	two-component system sensor histidine kinase		SNP	Y207C (TAC->TGC)		1	TTGTTGATGTTCCGGGTTTT (1/1)
2790213	BT2221-BT2222 - BT4086	hypothetical protein/transposase - hypothetical protein	-74	insertion	2790213_1_5332748_-1	2791527_-1_5332739_1	1	TTTTTTATCACTCCAAGGTC (1/1)
2995650	BT2399-BT2400 - BT3324-BT3325	transposase/DNA-3-methyladenine glycosylase I - chondroitinase (chondroitin lyase) precursor/conserved hypothetical protein	-57	insertion	2995650_1_4273053_1	2995821_-1_4273054_-1	1	ACGCACCTTTACTCTACTGC (1/1)
3190982	BT2557-BT2558 - BT3195-BT3196	transposase/transposase - conserved hypothetical protein/putative transcriptional regulator		insertion	3190982_1_4086069_1	3192439_-1_4086078_-1	1	TTACAGATAAATCCTTCAAT (1/1)
3190982	BT2557-BT2558 - BT3003-BT3004	transposase/transposase - Toll-Interleukin receptor/SWIM Zn-finger domain protein		insertion	3190982_1_3787547_1	3192439_-1_3787556_-1	1	TTGCGTACTCAGTATAACCC (1/1)
3316290	BT2660-BT2661 - BT2661	FimX-like protein/hypothetical protein - hypothetical protein		IR-inversion	3316290_1_3316499_1	3316302_-1_3316485_-1	13	CTCTCTCTGGAATATCAAAG (1/1), AGACCACCGATAATGAGAAC (1/1), TGGCGATCTACCCGATTGCA (1/1), AGACCGGTTTGCATGCCCAC (1/1), TAGTTTCCGGCCCCGATGCG (1/1), TAGACTTGGTCCATGCGGCT (1/1), CATGTATGCTCTTGGGGCTT (1/1), TATGCAAGATTAGTTACTAT (1/1), TGGCTTGGCCACTTCAAACA (1/1), TAACATCCCGCCATTTTCGA (1/1), GTCCGTCTCCCAGCACTACC (1/1), CTCTACTCTCCTAATTCCCT (1/1), GGATAGGCAAACGAGGGACC (1/1)
3855694	BT3045	SusD homolog	47	SNP	G366S (GGT->AGT)		1	TAGTTTCCGGCCCCGATGCG (1/1)
3907036	BT3082	2,6-beta-D-fructofuranosidase precursor		SNP	L419F (CTT->TTT)		1	TCTTATCACAACTATCTTTC (5/5)
4001887	BT3134 - BT3153-BT3154	two-component system sensor histidine kinase/response regulator, hybrid (one-component system) - putative DNA-binding protein/two-component system sensor histidine kinase/response regulator		insertion	4001887_-1_4017684_1	4001888_1_4518118_-1	1	CAGCAGCAATCACAGGCGAT (3/3)
4001888	BT3134 - BT3503-BT3504	two-component system sensor histidine kinase/response regulator, hybrid (one-component system) - glutaminase A/hypothetical protein	- 59/59	insertion	4001888_1_4518118_-1	4017683_-1_4518119_1	1	CAGCAGCAATCACAGGCGAT (3/3)
4001894	BT3134 - BT3154	two-component system sensor histidine kinase/response regulator, hybrid (one-component system) - two-component system sensor histidine kinase/response regulator		insertion	4001894_-1_4017691_1	4001895_1_5618143_-1	1	AGACGACAATATCCACTTTC (12/12)
4001895	BT3134 - BT4265-BT4266	two-component system sensor histidine kinase/response regulator, hybrid (one-component system) - GMP synthase (glutamine-hydrolyzing)/conserved hypothetical protein with NHL repeat	-79	insertion	4001895_1_5618143_-1	4017690_-1_5618144_1	1	AGACGACAATATCCACTTTC (12/12)
4463590	BT3465	two-component system sensor histidine kinase/response regulator, hybrid (one-component system)	59	SNP	M811V (ATG->GTG)		1	CCGTTACATGCGTTCTTGGT (12/12)
4640053	BT3585	putative oxidoreductase	62	SNP	L200L (TTG->TTA)		1	TTTTTTATCACTCCAAGGTC (1/1)
4760255	BT3670	SusC homolog	64	SNP	G303A (GGC->GCC)		1	AGTTTTGGCAGATAGAAGAC (1/1)
4797028	BT3693	acetate kinase		SNP	H208Y (CAT->TAT)		1	CCAGTAATTATTAATGACCC (1/1)
4807097	BT3701	SusD	66	SNP	N101D (AAT->GAT)		1	CCATTAAACGTGATTTTGTG (1/1)
5083634	BT3909	conserved hypothetical protein		DEL	-T (coding (1509/2229 nt))		1	AAACAACCTCTATCTCTAAA (1/1)
5233175	BT4014-BT4015 - BT4014-BT4015	putative type II restriction endonuclease/transposase - putative type II restriction endonuclease/transposase		IR-inversion	5233175_1_5233371_1	5233192_-1_5233352_-1	5	GCCTTATAAATCTGGCTCTT (48/51), TGCTTCCGGCTTGGAAACCG (15/26), CAGCAGCAATCACAGGCGAT (3/3), ATTCCGAACAGTTCGTTAAA (1/1), ATCGAGGGCTTATTAAACAT (1/1)
5251554	BT4039	SusC homolog	73	SNP	P736Q (CCA->CAA)		1	GGCTCTCATAACACTGACTA (1/1)
5593787	BT4245	conserved hypothetical protein	78	INS	+CTC (coding (269/1293 nt))		1	GGAATATAATACCATATGTC (3/3)
5598011	BT4247	SusC homolog	78	SNP	A461V (GCT->GTT)		1	GGAATATAATACCATATGTC (2/3)
5617509	BT4265-BT4266 - BT4265-BT4266	GMP synthase (glutamine-hydrolyzing)/conserved hypothetical protein with NHL repeat - GMP synthase (glutamine-hydrolyzing)/conserved hypothetical protein with NHL repeat	79 - 79	IR-inversion	5617509_1_5617786_1	5617524_-1_5617769_-1	1	AAGTGATGGAGAGATCACTG (1/1)
5657731	BT4295	putative chitobiase	80	SNP	W607* (TGG->TGA)		1	TACTCCACCCTCTCATTACA (2/2)
5774580	BT4382	conserved hypothetical protein		SNP	D349N (GAT->AAT)		1	TAGACTTGGTCCATGCGGCT (1/1)
5939745	BT4520 - BT4523	putative type I restriction enzyme S.BthVORF4518AP - putative type I restriction enzyme EcoR124II protein		IR-inversion	5939745_1_5943532_1	5939754_-1_5943521_-1	93	TCCGTTAACCTTCATAGTTG (39/63), GCCTTATAAATCTGGCTCTT (35/51), CGGTTGCGGTATTACAAGTC (23/40), AATCATTTCTCCTCACCTTA (22/31), TGCTTCCGGCTTGGAAACCG (22/26), ATGAACAACCTCAGCCGAGC (15/25), CCGTTACATGCGTTCTTGGT (7/12), AGACGACAATATCCACTTTC (11/12), TTTAAGCCAGGGCAGTGTAA (8/9), GAATACTCTTCCTAGCTGCC (7/8), ATTTTTGTCGTCGAATCATG (5/8), TTGTTCTCCATGTAATTTAC (3/3), CAGCAGCAATCACAGGCGAT (3/3), ACACGTATCCTTAATATTAG…
5940427	BT4520 - BT4523	putative type I restriction enzyme S.BthVORF4518AP - putative type I restriction enzyme EcoR124II protein		SV	5940427_1_5942847_1	5940447_-1_5941875_1	38	TGCTTCCGGCTTGGAAACCG (16/26), AGACGACAATATCCACTTTC (8/12), TTGTTCTCCATGTAATTTAC (2/3), GGAATATAATACCATATGTC (2/3), TGCCCATACCAGACTCCTCA (3/3), CTTCGTATACTCCTCCCCGG (2/2), TATGTCTTAATGCACAACAT (2/2), ATGCTAAGACGCGACATGAT (2/2), AGATCATATTGTATATGTTG (1/1), TTCCGTTCTAGTGCTAGAGG (1/1), AGACCACCGATAATGAGAAC (1/1), ACTCGCACACTACACGATGT (1/1), CATTGACGGACTATCACTAT (1/1), CGACACGTAGTACAGGCACA (1/1), GTAG…
5941868	BT4522 - BT4523	putative type I restriction enzyme S.BthVORF4518BP - putative type I restriction enzyme EcoR124II protein		SV	5941868_1_5942833_1	5941889_-1_5942810_-1	37	AATCATTTCTCCTCACCTTA (17/31), TGCTTCCGGCTTGGAAACCG (15/26), AGACGACAATATCCACTTTC (9/12), GAATACTCTTCCTAGCTGCC (5/8), TTGTTCTCCATGTAATTTAC (2/3), ACACGTATCCTTAATATTAG (2/3), GGAATATAATACCATATGTC (2/3), TGCCCATACCAGACTCCTCA (2/3), AGTCTCCATCATAGACTGCA (2/2), CTCTCTCTGGAATATCAAAG (1/1), AGACCACCGATAATGAGAAC (1/1), ACTCGCACACTACACGATGT (1/1), ACATTGTTTACAGCCACACA (1/1), CATTGACGGACTATCACTAT (1/1), CG…
5961660	BT4540 - BT4543	putative Type I restriction enzyme MjaXP specificity protein - putative type I restriction enzyme specificity protein		IR-inversion	5961660_1_5964031_1	5961664_-1_5964004_-1	16	AATCATTTCTCCTCACCTTA (26/31), CCGTTACATGCGTTCTTGGT (10/12), CAGCAGCAATCACAGGCGAT (3/3), GGACGTAATCCGATCACACA (3/3), AATATACGGTTCCTTCCTGC (2/2), TGCTCCCAGTCCTGATAGAT (1/1), CATTGACGGACTATCACTAT (1/1), GGGTTTCAGATCGGACGCAT (1/1), AACTATATTCAGCTCAACTC (1/1), GAATCGCCACTCGTAAGCCA (1/1), CAGTACTCCTTAAATTTTTC (1/1), GACTTTACGAAACCATGGCA (1/1), CATGGTGATTTACGGCCTCC (1/1), TTTGGTTAATCCCTACTACC (1/1), CGA…
