## Supplementary Table 2 for "High-resolution lineage tracking of within-host evolution and strain transmission in a human gut symbiont across ecological scales"

### Sheet: tableS2_isolates_structural_var
Locus 1	Locus 2	Type	n_barcodes represented	n_clones	Fraction of clones in barcodes represented	FDR-corrected p-value	Median frequency	Barcodes
((31903, 2791528), 'JC', ('BT0034-BT0035', 'BT2222-BT2223'), (1, -1))	((31911, 126391), 'JC', ('BT0034-BT0035', 'BT0130-BT0131'), (-1, 1))	insertion	1	1	1	nan	1	CTCTCTCTGGAATATCAAAG
((33697, 33909), 'JC', ('BT0036-BT0037', 'BT0036-BT0037'), (1, 1))	((33719, 33885), 'JC', ('BT0036-BT0037', 'BT0036-BT0037'), (-1, -1))	IR-inversion	9	21	0.09	8.22	0.3	CGGTTGCGGTATTACAAGTC, TCCGTTAACCTTCATAGTTG, ATTTTTGTCGTCGAATCATG, GCCTTATAAATCTGGCTCTT, AATCATTTCTCCTCACCTTA, TGCTTCCGGCTTGGAAACCG, CCGTTACATGCGTTCTTGGT, ATGCACCTTATTTCATCGGC, AATAACCAATTGCTTCTCCC
((41782, 4001900), 'JC', ('BT0045', 'BT3134'), (1, 1))	((41793, 4017683), 'JC', ('BT0045', 'BT3153-BT3154'), (-1, -1))	insertion	2	52	0.83	3.39e-06	1	GCCTTATAAATCTGGCTCTT, AGACGACAATATCCACTTTC
((41782, 4001900), 'JC', ('BT0045', 'BT3134'), (1, 1))	((592458, 4001888), 'JC', ('BT0481', 'BT3134'), (1, 1))	insertion	2	51	0.81	3.59e-06	1	GCCTTATAAATCTGGCTCTT, AGACGACAATATCCACTTTC
((41782, 4001900), 'JC', ('BT0045', 'BT3134'), (1, 1))	((643221, 4001895), 'JC', ('BT0520-BT0521', 'BT3134'), (1, 1))	insertion	1	51	1	4.36e-06	0.85	GCCTTATAAATCTGGCTCTT
((41793, 4017683), 'JC', ('BT0045', 'BT3153-BT3154'), (-1, -1))	((643224, 4017686), 'JC', ('BT0520-BT0521', 'BT3153-BT3154'), (-1, -1))	insertion	1	46	0.9	6.78e-06	1	GCCTTATAAATCTGGCTCTT
((41793, 4017683), 'JC', ('BT0045', 'BT3153-BT3154'), (-1, -1))	((643227, 4017683), 'JC', ('BT0520-BT0521', 'BT3153-BT3154'), (-1, -1))	insertion	2	52	0.83	3.21e-06	1	GCCTTATAAATCTGGCTCTT, AGACGACAATATCCACTTTC
((41793, 4017683), 'JC', ('BT0045', 'BT3153-BT3154'), (-1, -1))	((4001894, 4017691), 'JC', ('BT3134', 'BT3154'), (-1, 1))	insertion	2	52	0.83	3.05e-06	1	GCCTTATAAATCTGGCTCTT, AGACGACAATATCCACTTTC
((463097, 463386), 'JC', ('BT0375-BT0376', 'BT0375-BT0376'), (1, 1))	((463119, 463362), 'JC', ('BT0375-BT0376', 'BT0375-BT0376'), (-1, -1))	IR-inversion	15	42	0.17	2.41	0.22	CGGTTGCGGTATTACAAGTC, TCCGTTAACCTTCATAGTTG, AGCGTTATCCTAGGCTGTGC, GCCTTATAAATCTGGCTCTT, AATCATTTCTCCTCACCTTA, ATGAACAACCTCAGCCGAGC, ATTCCCCCGGATATCACACC, CGACACGTAGTACAGGCACA, AACTATATTCAGCTCAACTC, TCAAACCCTGGCTGTCCTCA, CCGTTACATGCGTTCTTGGT, TGCCCATACCAGACTCCTCA, TGGTAATGAAGATTCAATGA, GACGGAACAAACTCGATATA, GAATACTCTTCCTAGCTGCC
((520180, 2492201), 'JC', ('BT0432-BT0433', 'BT1980-BT1981'), (-1, -1))	((520204, 2490355), 'JC', ('BT0432-BT0433', 'BT1979-BT1980'), (1, 1))	insertion	1	1	0.03	nan	0.61	CGGTTGCGGTATTACAAGTC
((592458, 4001888), 'JC', ('BT0481', 'BT3134'), (1, 1))	((643221, 4001895), 'JC', ('BT0520-BT0521', 'BT3134'), (1, 1))	insertion	1	50	0.98	4.69e-06	0.94	GCCTTATAAATCTGGCTCTT
((643221, 4001895), 'JC', ('BT0520-BT0521', 'BT3134'), (1, 1))	((643224, 4017686), 'JC', ('BT0520-BT0521', 'BT3153-BT3154'), (-1, -1))	insertion	1	46	0.9	6.1e-06	0.8	GCCTTATAAATCTGGCTCTT
((643221, 4001895), 'JC', ('BT0520-BT0521', 'BT3134'), (1, 1))	((643227, 4017683), 'JC', ('BT0520-BT0521', 'BT3153-BT3154'), (-1, -1))	insertion	1	51	1	4.07e-06	0.95	GCCTTATAAATCTGGCTCTT
((643224, 4017686), 'JC', ('BT0520-BT0521', 'BT3153-BT3154'), (-1, -1))	((643227, 4017683), 'JC', ('BT0520-BT0521', 'BT3153-BT3154'), (-1, -1))	insertion	1	46	0.9	5.55e-06	1	GCCTTATAAATCTGGCTCTT
((643224, 4017686), 'JC', ('BT0520-BT0521', 'BT3153-BT3154'), (-1, -1))	((4001894, 4017691), 'JC', ('BT3134', 'BT3154'), (-1, 1))	insertion	1	46	0.9	5.08e-06	1	GCCTTATAAATCTGGCTCTT
((643227, 4017683), 'JC', ('BT0520-BT0521', 'BT3153-BT3154'), (-1, -1))	((4001894, 4017691), 'JC', ('BT3134', 'BT3154'), (-1, 1))	insertion	2	52	0.83	2.9e-06	1	GCCTTATAAATCTGGCTCTT, AGACGACAATATCCACTTTC
((659369, 1973220), 'JC', ('BT0535-BT0536', 'BT1602-BT1603'), (1, -1))	((659378, 3192439), 'JC', ('BT0535-BT0536', 'BT2558-BT2559'), (-1, -1))	insertion	1	1	0.5	nan	1	AATATACGGTTCCTTCCTGC
((735864, 736152), 'JC', ('BT0595-BT0596', 'BT0595-BT0596'), (1, 1))	((735883, 736131), 'JC', ('BT0595-BT0596', 'BT0595-BT0596'), (-1, -1))	IR-inversion	43	102	0.31	0.00193	0.2	CGGTTGCGGTATTACAAGTC, CGGTCACGGTTAGTAATTCG, AATGTTTATAGTAAGCCAAC, GCCTTATAAATCTGGCTCTT, ATTATGTCTCTACTGTCACC, ACACGTATCCTTAATATTAG, AAGCACTCTCCCTCCTTAAT, GGAATATAATACCATATGTC, TTGTTCTCCATGTAATTTAC, TCCGTTAACCTTCATAGTTG, CAAGAGCGATATTTGTTGAG, ACAAGGACCTACAAGCTACA, TTTAAGCCAGGGCAGTGTAA, CGGAACCGTTACACATTCTC, GTACGCATCCCTCTCATATC, GAATACTCTTCCTAGCTGCC, GTCCACTTCGTGAATTACCG, TATGTACTCCTCTTCGTGTT, TGC…
((1068507, 1068788), 'JC', ('BT0867-BT0868', 'BT0867-BT0868'), (1, 1))	((1068528, 1068765), 'JC', ('BT0867-BT0868', 'BT0867-BT0868'), (-1, -1))	IR-inversion	5	5	0.03	1.12	0.59	CGGTTGCGGTATTACAAGTC, TCCGTTAACCTTCATAGTTG, AGACTTTACCGACTACTGGC, AATCATTTCTCCTCACCTTA, TGCTTCCGGCTTGGAAACCG
((1671712, 2790213), 'JC', ('BT1345', 'BT2221-BT2222'), (1, 1))	((1671720, 2791528), 'JC', ('BT1345-BT1346', 'BT2222-BT2223'), (-1, -1))	insertion	1	1	0.03	nan	0.76	AATCATTTCTCCTCACCTTA
((1685657, 2492202), 'JC', ('BT1358-BT1359', 'BT1980-BT1981'), (-1, -1))	((1685687, 2490354), 'JC', ('BT1358-BT1359', 'BT1979-BT1980'), (1, 1))	insertion	1	1	1	nan	0.14	CTTTATCGTCCATCACAAGG
((1854701, 1855002), 'JC', ('BT1502-BT1503', 'BT1502-BT1503'), (1, 1))	((1854719, 1854982), 'JC', ('BT1502-BT1503', 'BT1502-BT1503'), (-1, -1))	SV	1	1	0.03	nan	0.19	CGGTTGCGGTATTACAAGTC
((2048013, 2048292), 'JC', ('BT1656-BT1657', 'BT1656-BT1657'), (-1, -1))	((2048014, 2048293), 'JC', ('BT1656-BT1657', 'BT1656-BT1657'), (1, 1))	IR-inversion	12	24	0.09	15.9	0.31	CGGTTGCGGTATTACAAGTC, CGGTATGTACGATAACTAAC, TCCGTTAACCTTCATAGTTG, GCCTTATAAATCTGGCTCTT, AATCATTTCTCCTCACCTTA, TGCTTCCGGCTTGGAAACCG, CCGCAACTTTATAGCGTTCC, AGACGACAATATCCACTTTC, GATCTTCCCCGGCTCGGCGC, CCGTTACATGCGTTCTTGGT, CGGCATTACCCTATCCCTCC, ATGAACAACCTCAGCCGAGC
((2048014, 2048293), 'JC', ('BT1656-BT1657', 'BT1656-BT1657'), (1, 1))	((2048014, 2124534), 'JC', ('BT1656-BT1657', 'BT1725-BT1726'), (1, 1))	insertion	5	10	0.05	2.65	0.15	CGGTTGCGGTATTACAAGTC, TCCGTTAACCTTCATAGTTG, GCCTTATAAATCTGGCTCTT, AATCATTTCTCCTCACCTTA, TGCTTCCGGCTTGGAAACCG
((2152908, 2379248), 'JC', ('BT1744-BT1745', 'BT1890-BT1891'), (1, 1))	((2152911, 2995055), 'JC', ('BT1744-BT1745', 'BT2399-BT2400'), (-1, -1))	insertion	1	1	1	nan	1	TAGACTTGGTCCATGCGGCT
((2227775, 2790213), 'JC', ('BT1781-BT1782', 'BT2221-BT2222'), (1, 1))	((2227783, 2283459), 'JC', ('BT1781-BT1782', 'BT1822'), (-1, -1))	insertion	1	1	0.5	nan	0.83	TACTCCACCCTCTCATTACA
((2419174, 2419474), 'JC', ('BT1927-BT1928', 'BT1927-BT1928'), (1, 1))	((2419195, 2419451), 'JC', ('BT1927-BT1928', 'BT1927-BT1928'), (-1, -1))	IR-inversion	5	5	0.04	0.933	0.39	CGGTTGCGGTATTACAAGTC, TCCGTTAACCTTCATAGTTG, AATCATTTCTCCTCACCTTA, CAGCATAGCTTTCCTGGTAA, GACACCCTCTTGATGACCAA
((2490354, 2723075), 'JC', ('BT1979-BT1980', 'BT2164-BT2165'), (1, 1))	((2492202, 2723050), 'JC', ('BT1980-BT1981', 'BT2164-BT2165'), (-1, -1))	insertion	1	1	0.04	nan	0.62	TGCTTCCGGCTTGGAAACCG
((2546155, 2546233), 'JC', ('BT2028', 'BT2029'), (-1, 1))	((2546155, 2546460), 'JC', ('BT2028', 'BT2029'), (-1, 1))	SV	5	6	0.07	0.408	0.28	CTCTCTCTGGAATATCAAAG, TCCGTTAACCTTCATAGTTG, AGACGACAATATCCACTTTC, CAAACTATTGCGACACTCTA, GAATACTCTTCCTAGCTGCC
((2546155, 2546233), 'JC', ('BT2028', 'BT2029'), (-1, 1))	((2546155, 2546505), 'JC', ('BT2028', 'BT2029'), (-1, 1))	SV	1	1	0.08	nan	0.26	AGACGACAATATCCACTTTC
((2546155, 2546460), 'JC', ('BT2028', 'BT2029'), (-1, 1))	((2546155, 2546505), 'JC', ('BT2028', 'BT2029'), (-1, 1))	SV	1	1	0.08	nan	0.21	AGACGACAATATCCACTTTC
((2546220, 2546560), 'JC', ('BT2029', 'BT2029'), (1, -1))	((2546220, 2546579), 'JC', ('BT2029', 'BT2029'), (1, -1))	SV	2	2	1	0.112	0.16	ATCGGTTGGCATTTACTCCC, CAATTCTATATGACGAGTCT
((2548175, 2548737), 'JC', ('BT2031', 'BT2031-BT2032'), (1, 1))	((2548191, 2548719), 'JC', ('BT2031', 'BT2031-BT2032'), (-1, -1))	IR-inversion	7	7	0.1	0.0981	0.48	AATCATTTCTCCTCACCTTA, ATTCCCCCGGATATCACACC, CCGCAACTTTATAGCGTTCC, TTTAAGCCAGGGCAGTGTAA, TTGGTGAGCGGCCATAGGTC, GGTCAGTTAAACGCGTAGCC, ATGAACAACCTCAGCCGAGC
((2683032, 2791528), 'JC', ('BT2130-BT2131', 'BT2222-BT2223'), (1, -1))	((2683040, 2790213), 'JC', ('BT2130-BT2131', 'BT2221-BT2222'), (-1, 1))	insertion	1	1	0.04	nan	0.4	TGCTTCCGGCTTGGAAACCG
((2790213, 5332748), 'JC', ('BT2221-BT2222', 'BT4086'), (1, -1))	((2791527, 5332739), 'JC', ('BT2222-BT2223', 'BT4086'), (-1, 1))	insertion	1	1	1	nan	0.57	TTTTTTATCACTCCAAGGTC
((2790215, 4914707), 'JC', ('BT2221-BT2222', 'BT3786'), (1, 1))	((2791528, 4914717), 'JC', ('BT2222-BT2223', 'BT3786'), (-1, -1))	insertion	1	1	0.14	nan	0.27	AGACTTTACCGACTACTGGC
((2995650, 4273053), 'JC', ('BT2399-BT2400', 'BT3324-BT3325'), (1, 1))	((2995821, 4273054), 'JC', ('BT2399-BT2400', 'BT3324-BT3325'), (-1, -1))	insertion	1	1	1	nan	0.74	ACGCACCTTTACTCTACTGC
((3190982, 3787547), 'JC', ('BT2557-BT2558', 'BT3003-BT3004'), (1, 1))	((3192439, 3787556), 'JC', ('BT2558-BT2559', 'BT3003-BT3004'), (-1, -1))	insertion	1	1	1	nan	1	TTGCGTACTCAGTATAACCC
((3190982, 4086069), 'JC', ('BT2557-BT2558', 'BT3195-BT3196'), (1, 1))	((3192439, 4086078), 'JC', ('BT2558-BT2559', 'BT3195-BT3196'), (-1, -1))	insertion	1	1	1	nan	1	TTACAGATAAATCCTTCAAT
((3316290, 3316499), 'JC', ('BT2660-BT2661', 'BT2661'), (1, 1))	((3316302, 3316485), 'JC', ('BT2660-BT2661', 'BT2660-BT2661'), (-1, -1))	IR-inversion	17	19	0.17	0.000199	0.91	CTCTCTCTGGAATATCAAAG, TCCGTTAACCTTCATAGTTG, GTCCGTCTCCCAGCACTACC, AGACCACCGATAATGAGAAC, GGATAGGCAAACGAGGGACC, CATGTATGCTCTTGGGGCTT, TAGACTTGGTCCATGCGGCT, TGGCGATCTACCCGATTGCA, TAGTTTCCGGCCCCGATGCG, TTTAAGCCAGGGCAGTGTAA, CTCTACTCTCCTAATTCCCT, TCTTATCACAACTATCTTTC, AGACCGGTTTGCATGCCCAC, TATGCAAGATTAGTTACTAT, ATGAACAACCTCAGCCGAGC, TGGCTTGGCCACTTCAAACA, TAACATCCCGCCATTTTCGA
((4001887, 4017684), 'JC', ('BT3134', 'BT3153-BT3154'), (-1, 1))	((4001888, 4518118), 'JC', ('BT3134', 'BT3503-BT3504'), (1, -1))	insertion	1	3	1	0.0554	1	CAGCAGCAATCACAGGCGAT
((4001888, 4518118), 'JC', ('BT3134', 'BT3503-BT3504'), (1, -1))	((4017683, 4518119), 'JC', ('BT3153-BT3154', 'BT3503-BT3504'), (-1, 1))	insertion	1	3	1	0.0534	1	CAGCAGCAATCACAGGCGAT
((4001894, 4017691), 'JC', ('BT3134', 'BT3154'), (-1, 1))	((4001895, 5618143), 'JC', ('BT3134', 'BT4265-BT4266'), (1, -1))	insertion	1	12	1	2.18e-06	1	AGACGACAATATCCACTTTC
((4001895, 5618143), 'JC', ('BT3134', 'BT4265-BT4266'), (1, -1))	((4017690, 5618144), 'JC', ('BT3154', 'BT4265-BT4266'), (-1, 1))	insertion	1	12	1	2.1e-06	1	AGACGACAATATCCACTTTC
((4399638, 5039034), 'JC', ('BT3415', 'BT3867'), (1, -1))	((4400989, 5039025), 'JC', ('BT3417', 'BT3867'), (-1, 1))	insertion	1	1	0.12	nan	1	ATTTTTGTCGTCGAATCATG
((5233175, 5233371), 'JC', ('BT4014-BT4015', 'BT4014-BT4015'), (1, 1))	((5233192, 5233352), 'JC', ('BT4014-BT4015', 'BT4014-BT4015'), (-1, -1))	IR-inversion	8	71	0.77	3.81e-06	1	GCCTTATAAATCTGGCTCTT, TGCTTCCGGCTTGGAAACCG, ATCGAGGGCTTATTAAACAT, CCGCAACTTTATAGCGTTCC, GGACGTAATCCGATCACACA, CAGCAGCAATCACAGGCGAT, ATTCCGAACAGTTCGTTAAA, TCCTTCCGCGAAAATACTAC
((5255325, 5255668), 'JC', ('BT4040-BT4041', 'BT4040-BT4041'), (1, 1))	((5255339, 5255652), 'JC', ('BT4040-BT4041', 'BT4040-BT4041'), (-1, -1))	IR-inversion	65	182	0.49	0.000396	0.27	CGGTTGCGGTATTACAAGTC, AATGTTTATAGTAAGCCAAC, GCCTTATAAATCTGGCTCTT, ACATTGTTTACAGCCACACA, TTCCGTTCTAGTGCTAGAGG, ATCGGTTGGCATTTACTCCC, ATCACTTCACACTAGCTCCT, AAAATTCAATGGCTCCGTAC, ACACGTATCCTTAATATTAG, GGAATATAATACCATATGTC, TTCAGCCTCTGGAAACTACG, TTCCTTTCATCGACAGCTTG, TAGACTTGGTCCATGCGGCT, TAGTTTCCGGCCCCGATGCG, GATCTTCCCCGGCTCGGCGC, CAGCAACTACTCAGGCGCGA, CAAACTATTGCGACACTCTA, GGCCGTAGTCAGAATCTCCC, TAT…
((5445620, 5784601), 'JC', ('BT4146-BT4147', 'BT4391-BT4392'), (1, 1))	((5445629, 5786058), 'JC', ('BT4146-BT4147', 'BT4393'), (-1, -1))	insertion	1	1	0.25	nan	0.43	TGGAGCCGCCTCACACATTC
((5600155, 5600590), 'JC', ('BT4248-BT4249', 'BT4249'), (1, 1))	((5600169, 5600574), 'JC', ('BT4248-BT4249', 'BT4249'), (-1, -1))	IR-inversion	43	74	0.21	3.12	0.42	CGGTTGCGGTATTACAAGTC, AATGTTTATAGTAAGCCAAC, ACCCGTCCTGTACGCAGATC, ACATTGTTTACAGCCACACA, GCCTTATAAATCTGGCTCTT, GGAATATAATACCATATGTC, TTCAGCCTCTGGAAACTACG, TTCGTCAACCGTACACTACG, GATCTTCCCCGGCTCGGCGC, CAAACTATTGCGACACTCTA, AGATCACGGTCATTTAACGT, TATGTCTTAATGCACAACAT, TCCGTTAACCTTCATAGTTG, TTTAAGCCAGGGCAGTGTAA, CATGGTGATTTACGGCCTCC, AACTACTCTTTGCATTTCCG, GAATACTCTTCCTAGCTGCC, AGACTTTACCGACTACTGGC, TGC…
((5617509, 5617786), 'JC', ('BT4265-BT4266', 'BT4265-BT4266'), (1, 1))	((5617524, 5617769), 'JC', ('BT4265-BT4266', 'BT4265-BT4266'), (-1, -1))	IR-inversion	1	1	1	nan	0.54	AAGTGATGGAGAGATCACTG
((5939745, 5943532), 'JC', ('BT4520', 'BT4523'), (1, 1))	((5939754, 5943521), 'JC', ('BT4520', 'BT4523'), (-1, -1))	IR-inversion	99	305	0.74	0.00115	0.76	ATCACTGCGGATAAGGGAAT, AATGTTTATAGTAAGCCAAC, ACATTGTTTACAGCCACACA, ATCGGTTGGCATTTACTCCC, GATCTTCCCCGGCTCGGCGC, TCCGTTAACCTTCATAGTTG, CAAGAGCGATATTTGTTGAG, TGGAGCCGCCTCACACATTC, ACGCGTGTACGATAACTACA, TTTATTTGTCAGTTTGGATG, TATGTACTCCTCTTCGTGTT, CAGTACTCCTTAAATTTTTC, CATGTATGCTCTTGGGGCTT, GGAGCTTCTACTGAATTTAT, TTGGTGAGCGGCCATAGGTC, TTACAGATAAATCCTTCAAT, CTGAAAGTGAACTCGTGCTC, AATCATTTCTCCTCACCTTA, AGA…
((5940427, 5942847), 'JC', ('BT4520', 'BT4523'), (1, 1))	((5940447, 5941875), 'JC', ('BT4520', 'BT4522'), (-1, 1))	SV	55	138	0.38	0.0298	0.73	CGGTTGCGGTATTACAAGTC, AATGTTTATAGTAAGCCAAC, GCCTTATAAATCTGGCTCTT, TTCCGTTCTAGTGCTAGAGG, TTGCGTACTCAGTATAACCC, ACACGTATCCTTAATATTAG, GGAATATAATACCATATGTC, TAGACTTGGTCCATGCGGCT, TTGTTCTCCATGTAATTTAC, TAGTTTCCGGCCCCGATGCG, ACTCGCACACTACACGATGT, ACCTCTCCGCAACACTTTTT, CAGCAACTACTCAGGCGCGA, AGATCATATTGTATATGTTG, TATGTCTTAATGCACAACAT, TCCGTTAACCTTCATAGTTG, TGGAGCCGCCTCACACATTC, CCATTAAACGTGATTTTGTG, AAC…
((5940427, 5942847), 'JC', ('BT4520', 'BT4523'), (1, 1))	((5940447, 5942825), 'JC', ('BT4520', 'BT4523'), (-1, -1))	IR-inversion	79	191	0.48	0.459	0.97	GATGTCTCTTCATCACCCTT, ATCACTGCGGATAAGGGAAT, AATGTTTATAGTAAGCCAAC, ATCGGTTGGCATTTACTCCC, ATCACTTCACACTAGCTCCT, GATCTTCCCCGGCTCGGCGC, TCCGTTAACCTTCATAGTTG, CAAGAGCGATATTTGTTGAG, TGGAGCCGCCTCACACATTC, ACGCGTGTACGATAACTACA, GGGTACGCCCTTGAGTTTCT, TATGTACTCCTCTTCGTGTT, AATCATTTCTCCTCACCTTA, AGACCACCGATAATGAGAAC, GTGATCTCTCATTGTACACA, ATGCTAAGACGCGACATGAT, GGACGTAATCCGATCACACA, TTCGGAAGGCGACACTTCCC, CAG…
((5940427, 5942847), 'JC', ('BT4520', 'BT4523'), (1, 1))	((5941868, 5942833), 'JC', ('BT4522', 'BT4523'), (1, 1))	SV	41	95	0.3	0.218	0.68	CGGTTGCGGTATTACAAGTC, AATGTTTATAGTAAGCCAAC, GCCTTATAAATCTGGCTCTT, ACACGTATCCTTAATATTAG, GGAATATAATACCATATGTC, TTGTTCTCCATGTAATTTAC, ACTCGCACACTACACGATGT, GATCTTCCCCGGCTCGGCGC, CAGCAACTACTCAGGCGCGA, TCCGTTAACCTTCATAGTTG, TGGAGCCGCCTCACACATTC, CCATTAAACGTGATTTTGTG, ACGCGTGTACGATAACTACA, ACAAGGACCTACAAGCTACA, CTTCGTATACTCCTCCCCGG, TTTAAGCCAGGGCAGTGTAA, CGGAACCGTTACACATTCTC, AACTACTCTTTGCATTTCCG, TTA…
((5940427, 5942847), 'JC', ('BT4520', 'BT4523'), (1, 1))	((5941889, 5942810), 'JC', ('BT4522', 'BT4523'), (-1, -1))	SV	52	139	0.39	0.198	0.74	CGGTTGCGGTATTACAAGTC, AATGTTTATAGTAAGCCAAC, GCCTTATAAATCTGGCTCTT, TTGCGTACTCAGTATAACCC, GGAATATAATACCATATGTC, TTGTTCTCCATGTAATTTAC, TAGACTTGGTCCATGCGGCT, ACTCGCACACTACACGATGT, GATCTTCCCCGGCTCGGCGC, CAGCAACTACTCAGGCGCGA, TATGTCTTAATGCACAACAT, TCCGTTAACCTTCATAGTTG, TGGAGCCGCCTCACACATTC, CCATTAAACGTGATTTTGTG, AACTATATTCAGCTCAACTC, ACAAGGACCTACAAGCTACA, CTTCGTATACTCCTCCCCGG, TTTAAGCCAGGGCAGTGTAA, CGG…
((5940447, 5941875), 'JC', ('BT4520', 'BT4522'), (-1, 1))	((5940447, 5942825), 'JC', ('BT4520', 'BT4523'), (-1, -1))	SV	42	83	0.24	0.227	0.77	CGGTTGCGGTATTACAAGTC, AATGTTTATAGTAAGCCAAC, GCCTTATAAATCTGGCTCTT, TTCCGTTCTAGTGCTAGAGG, ACACGTATCCTTAATATTAG, GGAATATAATACCATATGTC, TTGTTCTCCATGTAATTTAC, TAGTTTCCGGCCCCGATGCG, ACTCGCACACTACACGATGT, ACCTCTCCGCAACACTTTTT, AGATCATATTGTATATGTTG, TATGTCTTAATGCACAACAT, TCCGTTAACCTTCATAGTTG, TGGAGCCGCCTCACACATTC, CCATTAAACGTGATTTTGTG, AACTATATTCAGCTCAACTC, CTTCGTATACTCCTCCCCGG, TTTAAGCCAGGGCAGTGTAA, GAA…
((5941868, 5942833), 'JC', ('BT4522', 'BT4523'), (1, 1))	((5941889, 5942810), 'JC', ('BT4522', 'BT4523'), (-1, -1))	SV	57	144	0.39	0.0319	1	CGGTTGCGGTATTACAAGTC, AATGTTTATAGTAAGCCAAC, GCCTTATAAATCTGGCTCTT, ACATTGTTTACAGCCACACA, ACACGTATCCTTAATATTAG, GGAATATAATACCATATGTC, TTGTTCTCCATGTAATTTAC, TTCCTTTCATCGACAGCTTG, ACTCGCACACTACACGATGT, GATCTTCCCCGGCTCGGCGC, CAGCAACTACTCAGGCGCGA, ATGGAGATCTTTCAGATACT, TCCGTTAACCTTCATAGTTG, GTCCGTCTCCCAGCACTACC, TGGAGCCGCCTCACACATTC, CCATTAAACGTGATTTTGTG, ACGCGTGTACGATAACTACA, ACAAGGACCTACAAGCTACA, CTC…
((5961162, 5964550), 'JC', ('BT4540', 'BT4543'), (1, 1))	((5961173, 5964536), 'JC', ('BT4540', 'BT4543'), (-1, -1))	IR-inversion	1	1	0.03	nan	1	AATCATTTCTCCTCACCTTA
((5961162, 5964550), 'JC', ('BT4540', 'BT4543'), (1, 1))	((5961175, 5964538), 'JC', ('BT4540', 'BT4543'), (1, 1))	SV	1	1	0.03	nan	0.97	AATCATTTCTCCTCACCTTA
((5961162, 5964550), 'JC', ('BT4540', 'BT4543'), (1, 1))	((5961180, 5964530), 'JC', ('BT4540', 'BT4543'), (-1, -1))	IR-inversion	32	66	0.22	0.0588	1	GATGTCTCTTCATCACCCTT, CGGTCACGGTTAGTAATTCG, CGGTTGCGGTATTACAAGTC, GCCTTATAAATCTGGCTCTT, CCGAGAGCGCGTATAAATTA, TTCCTTTCATCGACAGCTTG, GATCTTCCCCGGCTCGGCGC, ATGGAGATCTTTCAGATACT, TCCGTTAACCTTCATAGTTG, GTCCGTCTCCCAGCACTACC, AACTTCTCTCCGACTCTACG, TTTAAGCCAGGGCAGTGTAA, CGGAACCGTTACACATTCTC, ACGCACCTTTACTCTACTGC, GTACGCATCCCTCTCATATC, AATACTTACGTAAGACCTTG, AGACTTTACCGACTACTGGC, CGACTGAATCGTGTTAATCG, TGC…
((5961173, 5964536), 'JC', ('BT4540', 'BT4543'), (-1, -1))	((5961180, 5964530), 'JC', ('BT4540', 'BT4543'), (-1, -1))	SV	1	1	0.03	nan	1	AATCATTTCTCCTCACCTTA
((5961175, 5964538), 'JC', ('BT4540', 'BT4543'), (1, 1))	((5961180, 5964530), 'JC', ('BT4540', 'BT4543'), (-1, -1))	IR-inversion	1	1	0.03	nan	0.99	AATCATTTCTCCTCACCTTA
((5961660, 5964031), 'JC', ('BT4540', 'BT4543'), (1, 1))	((5961664, 5964004), 'JC', ('BT4540', 'BT4543'), (-1, -1))	IR-inversion	28	87	0.28	2.35e-06	1	CGGTTGCGGTATTACAAGTC, GCCTTATAAATCTGGCTCTT, GGAATATAATACCATATGTC, GAATCGCCACTCGTAAGCCA, TCCGTTAACCTTCATAGTTG, AACTATATTCAGCTCAACTC, CATGGTGATTTACGGCCTCC, GAATACTCTTCCTAGCTGCC, AATACTTACGTAAGACCTTG, AGACTTTACCGACTACTGGC, CGACTGAATCGTGTTAATCG, GGGTTTCAGATCGGACGCAT, CAGTACTCCTTAAATTTTTC, TGCTTCCGGCTTGGAAACCG, CCGCAACTTTATAGCGTTCC, GACTTTACGAAACCATGGCA, CATTGACGGACTATCACTAT, AATAAGATCCGACAATATAC, ATT…
((5961660, 5964031), 'JC', ('BT4540', 'BT4543'), (1, 1))	((5961705, 5962862), 'JC', ('BT4540', 'BT4541'), (-1, 1))	SV	2	2	0.5	0.185	1	GTACGCATCCCTCTCATATC, TTCCTTTCATCGACAGCTTG
((5961660, 5964031), 'JC', ('BT4540', 'BT4543'), (1, 1))	((5961709, 5963970), 'JC', ('BT4540', 'BT4543'), (1, -1))	SV	4	5	0.06	31.7	0.85	CGGTTGCGGTATTACAAGTC, CCGTTACATGCGTTCTTGGT, AATCATTTCTCCTCACCTTA, AATAAGATCCGACAATATAC
((5961664, 5964004), 'JC', ('BT4540', 'BT4543'), (-1, -1))	((5961709, 5963970), 'JC', ('BT4540', 'BT4543'), (1, -1))	SV	4	5	0.06	15.9	0.84	CGGTTGCGGTATTACAAGTC, CCGTTACATGCGTTCTTGGT, AATCATTTCTCCTCACCTTA, AATAAGATCCGACAATATAC
((5961664, 5964004), 'JC', ('BT4540', 'BT4543'), (-1, -1))	((5962857, 5963985), 'JC', ('BT4541', 'BT4543'), (-1, 1))	SV	8	14	0.11	0.267	1	CGGTCACGGTTAGTAATTCG, ATCACTGCGGATAAGGGAAT, TCCGTTAACCTTCATAGTTG, AATCATTTCTCCTCACCTTA, CCGAGAGCGCGTATAAATTA, TCTTCAGATATAAGCTATCT, AACTTCTCTCCGACTCTACG, ATGAACAACCTCAGCCGAGC
((5961705, 5962862), 'JC', ('BT4540', 'BT4541'), (-1, 1))	((5961709, 5963970), 'JC', ('BT4540', 'BT4543'), (1, -1))	SV	1	2	0.06	nan	1	AATCATTTCTCCTCACCTTA
((5961705, 5962862), 'JC', ('BT4540', 'BT4541'), (-1, 1))	((5961730, 5962835), 'JC', ('BT4540', 'BT4541'), (-1, -1))	SV	1	2	0.06	nan	1	AATCATTTCTCCTCACCTTA
((5961709, 5963970), 'JC', ('BT4540', 'BT4543'), (1, -1))	((5961730, 5962835), 'JC', ('BT4540', 'BT4541'), (-1, -1))	SV	4	5	0.07	3.85	1	CGGTTGCGGTATTACAAGTC, AATGTTTATAGTAAGCCAAC, GTAGACAATTGGGTGCGCTA, AATCATTTCTCCTCACCTTA
((5961709, 5963970), 'JC', ('BT4540', 'BT4543'), (1, -1))	((5962866, 5963967), 'JC', ('BT4541', 'BT4543'), (1, 1))	SV	4	5	0.07	3.04	1	CGGTTGCGGTATTACAAGTC, AATGTTTATAGTAAGCCAAC, GTAGACAATTGGGTGCGCTA, AATCATTTCTCCTCACCTTA
((5961716, 5962851), 'JC', ('BT4540', 'BT4541'), (1, 1))	((5961730, 5962835), 'JC', ('BT4540', 'BT4541'), (-1, -1))	IR-inversion	16	25	0.11	0.199	1	CGGTTGCGGTATTACAAGTC, CGGTCACGGTTAGTAATTCG, ATCACTGCGGATAAGGGAAT, GCCTTATAAATCTGGCTCTT, AATCATTTCTCCTCACCTTA, ATGAACAACCTCAGCCGAGC, TCCGTTAACCTTCATAGTTG, GGAATATAATACCATATGTC, CCGAGAGCGCGTATAAATTA, TCTTCAGATATAAGCTATCT, CAATTCTATATGACGAGTCT, AACTTCTCTCCGACTCTACG, ATTCCGAACAGTTCGTTAAA, TCTTATCACAACTATCTTTC, ACAAACATATCAGTGCTCTC, GTACGCATCCCTCTCATATC
((5962866, 5963967), 'JC', ('BT4541', 'BT4543'), (1, 1))	((5962877, 5963954), 'JC', ('BT4541', 'BT4543'), (-1, -1))	SV	6	6	0.06	0.0871	1	TCCGTTAACCTTCATAGTTG, AATGTTTATAGTAAGCCAAC, AATCATTTCTCCTCACCTTA, TTCCTTTCATCGACAGCTTG, ACGCACCTTTACTCTACTGC, GTACGCATCCCTCTCATATC
((6050761, 6054142), 'JC', ('BT4625', 'BT4627'), (1, 1))	((6050771, 6052001), 'JC', ('BT4625', 'BT4625-BT4626'), (-1, 1))	SV	20	35	0.13	0.286	1	CGGTTGCGGTATTACAAGTC, CGGTCACGGTTAGTAATTCG, ATCACTGCGGATAAGGGAAT, GCCTTATAAATCTGGCTCTT, GGAATATAATACCATATGTC, AAGCACTCTCCCTCCTTAAT, TTGTTCTCCATGTAATTTAC, TCCGTTAACCTTCATAGTTG, TTTAAGCCAGGGCAGTGTAA, GAATACTCTTCCTAGCTGCC, AATACTTACGTAAGACCTTG, AATAACCAATTGCTTCTCCC, TGCTTCCGGCTTGGAAACCG, GGAGCTTCTACTGAATTTAT, CTCATGCCGGCAACCATGCC, ATTTTTGTCGTCGAATCATG, AATCATTTCTCCTCACCTTA, GGCTCTCATAACACTGACTA, AGA…
((6050761, 6054142), 'JC', ('BT4625', 'BT4627'), (1, 1))	((6050771, 6054130), 'JC', ('BT4625', 'BT4627'), (-1, -1))	SV	3	4	0.08	0.746	1	CGGTTGCGGTATTACAAGTC, GACACCCTCTTGATGACCAA, TTTAAGCCAGGGCAGTGTAA
((340767, 341011), 'JC', ('BT0291-BT0292', 'BT0291-BT0292'), (-1, -1))		unpaired_JC	2	2	0.03	1.79	0.14	TCCGTTAACCTTCATAGTTG, ACACGTATCCTTAATATTAG
((488572, 2919969), 'JC', ('BT0399-BT0400', 'BT2338'), (1, -1))		unpaired_JC	1	1	0.14	nan	0.14	AGACTTTACCGACTACTGGC
((549994, 616912), 'JC', ('BT0450', 'BT0498'), (-1, -1))		unpaired_JC	2	8	0.14	0.00834	1	AGACTTTACCGACTACTGGC, GCCTTATAAATCTGGCTCTT
((583159, 614394), 'JC', ('BT0471', 'BT0496'), (1, -1))		unpaired_JC	1	26	1	1.24e-06	1	TGCTTCCGGCTTGGAAACCG
((601175, 601502), 'JC', ('BT0485', 'BT0485-BT0486'), (1, 1))		unpaired_JC	1	1	0.04	nan	0.11	TGCTTCCGGCTTGGAAACCG
((604295, 604378), 'JC', ('BT0487-BT0488', 'BT0487-BT0488'), (-1, 1))		unpaired_JC	1	1	1	nan	0.11	CTTTATCGTCCATCACAAGG
((735864, 2048014), 'JC', ('BT0595-BT0596', 'BT1656-BT1657'), (1, -1))		unpaired_JC	3	3	0.04	0.931	0.14	AGACTTTACCGACTACTGGC, TCCGTTAACCTTCATAGTTG, ATTTTTGTCGTCGAATCATG
((1037091, 2928670), 'JC', ('BT0842', 'BT2349-BT2350'), (-1, 1))		unpaired_JC	1	1	0.02	nan	0.28	GCCTTATAAATCTGGCTCTT
((1222546, 1321006), 'JC', ('BT0991', 'BT1043'), (-1, -1))		unpaired_JC	1	1	0.11	nan	1	TTTAAGCCAGGGCAGTGTAA
((1937088, 1937098), 'JC', ('BT1573', 'BT1573'), (-1, 1))		unpaired_JC	1	9	1	3.05e-05	1	TTTAAGCCAGGGCAGTGTAA
((1973220, 2169201), 'JC', ('BT1602-BT1603', 'BT1755-BT1756'), (-1, -1))		unpaired_JC	1	1	0.14	nan	0.13	AGACTTTACCGACTACTGGC
((2151136, 2161861), 'JC', ('BT1743-BT1744', 'BT1751'), (-1, 1))		unpaired_JC	1	1	0.02	nan	0.69	TCCGTTAACCTTCATAGTTG
((2541314, 2541731), 'JC', ('BT2023-BT2024', 'BT2023-BT2024'), (1, 1))		unpaired_JC	7	11	0.07	1.3	0.13	CGGTTGCGGTATTACAAGTC, AGACTTTACCGACTACTGGC, TCCGTTAACCTTCATAGTTG, GCCTTATAAATCTGGCTCTT, TATGTACTCCTCTTCGTGTT, TAGACTTGGTCCATGCGGCT, TCTTATCACAACTATCTTTC
((2541330, 2541713), 'JC', ('BT2023-BT2024', 'BT2023-BT2024'), (-1, -1))		unpaired_JC	5	9	0.05	1.63	0.14	CGGTTGCGGTATTACAAGTC, TCCGTTAACCTTCATAGTTG, GCCTTATAAATCTGGCTCTT, AATCATTTCTCCTCACCTTA, TCTTATCACAACTATCTTTC
((2546220, 2546557), 'JC', ('BT2029', 'BT2029'), (1, -1))		unpaired_JC	1	1	0.04	nan	0.1	ATGAACAACCTCAGCCGAGC
((2546220, 2546578), 'JC', ('BT2029', 'BT2029'), (1, -1))		unpaired_JC	2	2	0.02	1.17	0.12	TCCGTTAACCTTCATAGTTG, GCCTTATAAATCTGGCTCTT
((2546235, 2546585), 'JC', ('BT2029', 'BT2029'), (1, -1))		unpaired_JC	1	1	0.02	nan	0.15	TCCGTTAACCTTCATAGTTG
((2771881, 2771903), 'JC', ('BT2202', 'BT2202'), (-1, 1))		unpaired_JC	1	1	0.04	nan	0.67	ATGAACAACCTCAGCCGAGC
((2791528, 4582950), 'JC', ('BT2222-BT2223', 'BT3545'), (-1, -1))		unpaired_JC	1	1	0.02	nan	0.1	TCCGTTAACCTTCATAGTTG
((2838398, 2844583), 'JC', ('BT2260-BT2261', 'BT2265'), (-1, 1))		unpaired_JC	55	131	0.37	0.25	0.2	CGGTTGCGGTATTACAAGTC, GCCTTATAAATCTGGCTCTT, ATCGGTTGGCATTTACTCCC, ACACGTATCCTTAATATTAG, TTGTTCTCCATGTAATTTAC, TAGTTTCCGGCCCCGATGCG, GATCTTCCCCGGCTCGGCGC, AGATCATATTGTATATGTTG, CGCTGCAACTACGCACGGCA, TAACATCCCGCCATTTTCGA, TCCGTTAACCTTCATAGTTG, CAAGAGCGATATTTGTTGAG, TGGAGCCGCCTCACACATTC, AACTATATTCAGCTCAACTC, ACGCGTGTACGATAACTACA, CTTCGTATACTCCTCCCCGG, ATGCACCTTATTTCATCGGC, TTTAAGCCAGGGCAGTGTAA, GGG…
((2844560, 2847280), 'JC', ('BT2265', 'BT2268'), (1, 1))		unpaired_JC	72	210	0.55	0.000242	0.41	CGGTTGCGGTATTACAAGTC, CGGTCACGGTTAGTAATTCG, AATGTTTATAGTAAGCCAAC, ACCCGTCCTGTACGCAGATC, ACATTGTTTACAGCCACACA, TTTTTTATCACTCCAAGGTC, GCCTTATAAATCTGGCTCTT, ATCACTTCACACTAGCTCCT, ACACGTATCCTTAATATTAG, TTGTTCTCCATGTAATTTAC, TTCAGCCTCTGGAAACTACG, TTCCTTTCATCGACAGCTTG, TAGACTTGGTCCATGCGGCT, CCGAGAGCGCGTATAAATTA, GATCTTCCCCGGCTCGGCGC, CAGCAACTACTCAGGCGCGA, GGCCGTAGTCAGAATCTCCC, AGATCATATTGTATATGTTG, AGC…
((3062791, 3063052), 'JC', ('BT2444-BT2445', 'BT2444-BT2445'), (-1, -1))		unpaired_JC	1	1	0.2	nan	0.19	TCTTATCACAACTATCTTTC
((3190853, 3192439), 'JC', ('BT2557-BT2558', 'BT2558-BT2559'), (1, -1))		unpaired_JC	1	1	1	nan	0.11	GGGTTTCAGATCGGACGCAT
((3331531, 6187982), 'JC', ('BT2672-BT2673', 'BT4713-BT4714'), (1, -1))		unpaired_JC	1	1	0.33	nan	0.13	GTACGCATCCCTCTCATATC
((4486379, 4502882), 'JC', ('BT3480-BT3481', 'BT3490-BT3491'), (-1, 1))		unpaired_JC	1	1	0.12	nan	0.54	GAATACTCTTCCTAGCTGCC
((4766560, 4766638), 'JC', ('BT3673-BT3674', 'BT3673-BT3674'), (1, 1))		unpaired_JC	1	1	1	nan	0.2	ATCGGTTGGCATTTACTCCC
((5441174, 5441293), 'JC', ('BT4144-BT4145', 'BT4144-BT4145'), (-1, 1))		unpaired_JC	1	1	0.03	nan	0.17	AATCATTTCTCCTCACCTTA
((5617526, 5667908), 'JC', ('BT4265-BT4266', 'BT4299-BT4300'), (1, 1))		unpaired_JC	5	6	0.04	0.968	0.19	CGGTTGCGGTATTACAAGTC, TCCGTTAACCTTCATAGTTG, GCCTTATAAATCTGGCTCTT, CTTCGTATACTCCTCCCCGG, TCTTATCACAACTATCTTTC
((5852606, 5853808), 'JC', ('BT4440', 'BT4441'), (1, 1))		unpaired_JC	96	278	0.68	0.38	0.33	ATCACTGCGGATAAGGGAAT, AATGTTTATAGTAAGCCAAC, ATCGGTTGGCATTTACTCCC, ATCACTTCACACTAGCTCCT, GATCTTCCCCGGCTCGGCGC, TAACATCCCGCCATTTTCGA, TCCGTTAACCTTCATAGTTG, TGGAGCCGCCTCACACATTC, ATGCACCTTATTTCATCGGC, TTTATTTGTCAGTTTGGATG, TATGTACTCCTCTTCGTGTT, CAGTACTCCTTAAATTTTTC, GGAGCTTCTACTGAATTTAT, TCGACTCCACGACCCCGCTA, TTACAGATAAATCCTTCAAT, CTGAAAGTGAACTCGTGCTC, AATCATTTCTCCTCACCTTA, ATGCTAAGACGCGACATGAT, GGA…
((6052011, 6054122), 'JC', ('BT4625-BT4626', 'BT4627'), (1, 1))		unpaired_JC	1	1	0.02	nan	1	GCCTTATAAATCTGGCTCTT
