## Supplementary Table 4 for "High-resolution lineage tracking of within-host evolution and strain transmission in a human gut symbiont across ecological scales"

### Sheet: tableS4_metabolomics_standard_l
Sample id	SC1	SC2	SC3	SF1	SF2	SF3	LC1	LC2	LC3	LC4	LC5	LF1	LF2	LF3	LF4	LF5
Diet	Standard	Standard	Standard	Standard	Standard	Standard	Low Fiber	Low Fiber	Low Fiber	Low Fiber	Low Fiber	Low Fiber	Low Fiber	Low Fiber	Low Fiber	Low Fiber
Sample Location	Cecum	Cecum	Cecum	Fecal Pellet	Fecal Pellet	Fecal Pellet	Cecum	Cecum	Cecum	Cecum	Cecum	Fecal Pellet	Fecal Pellet	Fecal Pellet	Fecal Pellet	Fecal Pellet
Compound Name
Acetate	484	467	406	251	89	442	102	95	105	87	88	285	209	202	442	340
Succinate	9	10	11	11	3	6	20	19	39	21	21	12	15	12	18	25
Isobutyrate	224	42	116	22	6	21	50	63	50	78	52	9	15	18	21	18
Isovalerate	21	22	22	18	4	19	0	0	0	14	14	0	9	12	15	12
Lactate	287	298	382	385	130	333	218	334	304	259	310	279	282	485	635	659
Phenylacetate	62	89	84	80	36	93	39	56	40	39	24	46	46	55	40	89
Alanine	1462	1261	1395	953	297	1146	380	377	529	443	649	377	365	601	494	675
Arginine	600	502	692	622	177	461	164	124	218	117	155	67	138	107	113	193
Asparagine	1645	1472	1923	945	275	1015	706	866	1052	873	963	380	411	442	368	509
Aspartate	840	830	879	385	133	482	656	722	1064	656	913	276	316	389	439	601
Glutamate	1686	1837	2247	902	317	928	2071	1919	3182	2204	2247	601	665	975	1037	1251
Glutamine	1364	1334	1627	793	271	907	567	539	742	571	570	294	402	540	626	552
Glycine	2729	2494	2822	1178	391	1696	636	693	782	650	862	396	423	549	475	564
Histidine	350	310	345	178	46	248	112	114	32	122	174	80	98	141	113	147
Isoleucine	746	668	714	498	148	616	306	318	410	355	477	267	255	340	313	377
Leucine	954	870	904	760	219	800	378	342	474	386	554	331	304	423	414	586
Lysine	742	818	957	618	208	454	212	307	504	361	382	196	196	279	337	291
Methionine	267	285	282	204	53	219	86	80	75	84	104	77	71	113	107	135
Phenylalanine	418	358	395	356	126	408	114	104	130	110	189	107	117	212	181	205
Proline	2646	2872	2981	1640	483	1622	1690	1810	2417	1966	2054	675	549	690	665	626
Serine	2073	1858	2111	1084	348	1208	758	679	864	876	1113	543	561	665	577	905
Threonine	2153	2129	2168	1109	374	1388	666	631	874	830	993	301	334	481	439	543
Tryptophan	114	104	97	109	35	138	40	42	46	39	74	55	46	64	55	74
Tyrosine	353	334	324	251	84	329	110	105	134	112	158	101	104	135	138	196
Valine	1044	936	1004	640	197	788	401	387	526	443	597	313	288	420	374	497
Urea	828	849	890	0	0	0	386	415	424	357	444	0	0	500	0	0
Choline	342	274	469	338	98	289	91	114	214	285	110	120	92	123	368	166
Creatine	149	130	133	105	35	102	261	247	230	160	240	215	255	255	212	251
Creatinine	418	522	457	284	88	323	42	54	67	47	49	18	43	55	43	52
Cytidine	44	44	39	0	0	0	37	37	30	34	50	49	40	61	58	67
Taurine	179	171	205	91	41	110	224	257	365	288	408	153	202	319	196	163
Uridine	77	75	71	80	22	83	217	132	221	137	176	147	141	221	144	264
Inosine	24	25	28	11	6	9	56	43	54	42	54	43	31	55	46	83
Trimethylamine	0	0	0	0	0	0	0	0	0	0	0	0	0	0	0	0
Trimethylamine N-oxide	0	0	0	0	0	0	0	0	0	0	0	0	0	0	0	0
Hypoxanthine	48	50	46	51	12	49	53	41	78	54	64	61	67	67	61	64
Glucuronate	368	543	655	153	107	187	1982	1240	2424	1499	1370	733	788	724	1475	2128
Arabinose	294	417	304	135	52	168	817	808	1146	926	989	488	724	859	840	978
Glucose	1059	1260	1190	1047	307	921	927	1030	1110	951	1248	435	439	503	711	932
Raffinose	15633	18113	17109	7913	2546	8760	3263	4682	8538	3975	4362	2220	3450	3263	3836	5011
Stachyose	9617	10526	10619	4836	1684	5618	2142	2769	6428	2422	2853	1371	2346	2064	2693	3588
Sucrose	416	584	504	258	101	293	128	162	299	146	158	89	132	132	159	159
